# Subcellular Level Spatial Transcriptomics with PHOTON

**DOI:** 10.1101/2024.09.10.612328

**Authors:** Shreya Rajachandran, Qianlan Xu, Qiqi Cao, Xin Zhang, Fei Chen, Sarah M. Mangiameli, Haiqi Chen

## Abstract

The subcellular localization of RNA is closely linked to its function. Many RNA species are partitioned into organelles and other subcellular compartments for storage, processing, translation, or degradation. Thus, capturing the subcellular spatial distribution of RNA would directly contribute to the understanding of RNA functions and regulation. Here, we present PHOTON (Photoselection of Transcriptome over Nanoscale), a method which combines high resolution imaging with high throughput sequencing to achieve spatial transcriptome profiling at subcellular resolution. We demonstrate PHOTON as a versatile tool to accurately capture the transcriptome of target cell types *in situ* at the tissue level such as granulosa cells in the ovary, as well as RNA content within subcellular compartments such as the nucleolus and the stress granule. Using PHOTON, we also reveal the functional role of m^6^A modification on mRNA partitioning into stress granules. These results collectively demonstrate that PHOTON is a flexible and generalizable platform for understanding subcellular molecular dynamics through the transcriptomic lens.
