## Supplementary material for "Subcellular Level Spatial Transcriptomics with PHOTON": Table S1

### Sheet: Sheet1
Oligo name	Sequence
NPOM-RT	/5Alex546N//iSpPC/G /iNPOM-dT/C/iNPOM-dT/ CG/iNPOM-dT/ GGG C/iNPOM-dT/C GGA GAT GTG TAT AAG AGA CAG TTT TTT TTT TTT TTT TTT TTV N
NPOM-RT-Random	/5Alex546N//iSpPC/G /iNPOM-dT/C/iNPOM-dT/ CG/iNPOM-dT/ GGG C/iNPOM-dT/C GGA GAT GTG TAT AAG AGA CAG TNN NNN N
Splint Oligo	CCGAGCCCACGAGACTCGGACGATCATGGG
P7 Handle	/5Biosg/CAAGCAGAAGACGGCATACGAGATCCCATGATCGTCCGA
TSO	AAGCAGTGGTATCAACGCAGAGTGAATrGrGrG
PCR_TSO	AAGCAGTGGTATCAACGCAGAGT
PCR_P7	CAAGCAGAAGACGGCATACGAGAT
